# Antisense oligonucleotide-mediated perturbation of long non-coding RNA reveals functional features in stem cells and across cell types

**DOI:** 10.1101/2022.02.16.480297

**Authors:** Chi Wai Yip, Chung-Chau Hon, Kayoko Yasuzawa, Divya M. Sivaraman, Jordan A. Ramilowski, Youtaro Shibayama, Saumya Agrawal, Anika V. Prabhu, Callum Parr, Jessica Severin, Yan Jun Lan, Josée Dostie, Andreas Petri, Hiromi Nishiyori-Sueki, Michihira Tagami, Masayoshi Itoh, Fernando López-Redondo, Tsukasa Kouno, Jen-Chien Chang, Joachim Luginbühl, Masaki Kato, Mitsuyoshi Murata, Wing Hin Yip, Xufeng Shu, Imad Abugessaisa, Akira Hasegawa, Harukazu Suzuki, Sakari Kauppinen, Ken Yagi, Yasushi Okazaki, Takeya Kasukawa, Michiel de Hoon, Piero Carninci, Jay W. Shin

## Abstract

Within the scope of FANTOM6 consortium, we perform a large-scale knockdown of 200 long non-coding RNAs (lncRNAs) in human induced pluripotent stem (iPS) cells, and systematically characterize their roles in self-renewal and pluripotency. We find 36 lncRNAs (18%) exhibiting cell growth inhibition From the knockdown of 123 lncRNAs with transcriptome profiling, 36 lncRNAs (29.3%) show molecular phenotypes. Integrating the molecular phenotypes with chromatin-interaction assays further reveals *cis*- and *trans*-interacting partners as potential primary targets. Additionally, cell type enrichment analysis identifies lncRNAs associated with pluripotency while the knockdown of *LINC02595*, *CATG00000090305.1* and *RP11-148B6.2* modulates colony formation of iPS cells. We compare our results with previously published fibroblasts phenotyping data and find that 2.9% of the lncRNAs exhibit consistent cell growth phenotype, whereas we observe 58.3% agreement in molecular phenotypes. This highlights molecular phenotyping is more comprehensive in revealing affected pathways.
