## Supplementary material for "Antisense oligonucleotide-mediated perturbation of long non-coding RNA reveals functional features in stem cells and across cell types": Table S5

### Sheet: readme
column names of the spreadsheet "signif.cell.types"
cell_types	the names of the cell types defined from primary cells in FANTOM5
HGNC_symbol	HGNC symbol of the lncRNA target
direction	Up: knockdown of the lncRNA lead to general up-regulation of the singature genes of that cell types; Down: knockdown of the lncRNA lead to general down-regulation of the singature genes of that cell types
molecular.phenotype.concordant	yes: the lncRNA is one of the concordant lncRNAs identified from the molecular phenotyping
column names of the spreadsheet "libraries.used.for.cell.types"
F5 CAGE Lib ID	the library ID of CAGE sequencing from FANTOM5
cell.type.ID	unique ID for each cell type
cell.type.terms	the names of cell types
F5 Sample Type	the type of samples in FANTOM 5
F5 Sample Description	the description of samples in FANTOM5

### Sheet: signif.cell.types
cell_types	HGNC_symbol	direction	molecular.phenotype.concordant
Astrocyte	WAC-AS1	Up	no
Vascular associated smooth muscle cell	LINC01184	Up	yes
Preadipocyte	RP11-640N20.6	Up	yes
Amniotic epithelial cell	ZNF528-AS1	Up	no
Amniotic epithelial cell	CATG00000017883.1	Up	yes
Amniotic epithelial cell	RP3-414A15.10	Up	no
Amniotic epithelial cell	RP11-640N20.6	Up	yes
Placental epithelial cell	CATG00000017883.1	Up	yes
Placental epithelial cell	RP11-640N20.6	Up	yes
Bronchial smooth muscle cell	RP11-640N20.6	Up	yes
Mesenchymal cell	CATG00000017883.1	Up	yes
Mesenchymal cell	RP11-640N20.6	Up	yes
Mesenchymal cell	POU5F1	Up	control
OCT4.siRNA_s10871	CHASERR	Up	no
OCT4.siRNA_s10871	AC007255.8	Up	no
OCT4.siRNA_s10871	CATG00000085917.1	Up	no
OCT4.siRNA_s10871	CATG00000109338.1	Up	no
OCT4.siRNA_s10871	ZNF793-AS1	Up	no
OCT4.siRNA_s10871	SIPA1L1-AS1	Up	no
OCT4.siRNA_s10871	MAP3K9-DT	Up	no
OCT4.siRNA_s10871	NUTM2B-AS1	Up	no
OCT4.siRNA_s10871	RP3-414A15.10	Up	no
OCT4.siRNA_s10871	LINC02595	Up	no
OCT4.siRNA_s10871	MTCO1P30	Up	no
OCT4.siRNA_s10871	CATG00000079257.1	Up	yes
Basophil	CATG00000017883.1	Up	yes
Mammary epithelial cell	CATG00000017883.1	Up	yes
Fibroblast of choroid plexus	CATG00000017883.1	Up	yes
Fibroblast of choroid plexus	FGF13-AS1	Up	no
Fibroblast of choroid plexus	RP3-414A15.10	Up	no
Neuronal stem cell	WAC-AS1	Up	no
Neuronal stem cell	RP3-414A15.10	Up	no
Neuronal stem cell	CATG00000079257.1	Up	yes
Monocyte	RP1-101K10.6	Up	no
Epithelial cell of Malassez	CATG00000017883.1	Up	yes
Mast cell	NUTM2B-AS1	Up	no
Chondrocyte	SVIL-AS1	Up	no
Chondrocyte	SIPA1L1-AS1	Up	no
Chondrocyte	CATG00000079257.1	Up	yes
Macrophage	RP11-284F21.7	Up	yes
Macrophage	RP11-469A15.2	Up	yes
Macrophage	RP3-414A15.10	Up	no
Cardiac fibroblast	ZNF528-AS1	Up	no
Cardiac fibroblast	CATG00000017883.1	Up	yes
Cardiac fibroblast	CATG00000090305.1	Up	yes
Cardiac fibroblast	CATG00000109338.1	Up	no
Pericyte cell	CATG00000017883.1	Up	yes
Smooth muscle cell of prostate	ZNF528-AS1	Up	no
Smooth muscle cell of prostate	RP3-414A15.10	Up	no
Smooth muscle cell of prostate	MTCO1P30	Up	no
Smooth muscle cell of prostate	CATG00000079257.1	Up	yes
Hepatocyte	MTCO1P30	Up	no
Hepatocyte	CATG00000079257.1	Up	yes
Hepatic stellate cell	CATG00000017883.1	Up	yes
Fat cell	MTCO1P30	Up	no
Fat cell	CATG00000079257.1	Up	yes
Smooth muscle cell of the esophagus	RP3-414A15.10	Up	no
Smooth muscle cell of the esophagus	RP11-640N20.6	Up	yes
Smooth muscle cell of the esophagus	CATG00000079257.1	Up	yes
Mesothelial cell	POU5F1	Up	control
Endothelial cell of hepatic sinusoid	RP11-640N20.6	Up	yes
Corneal epithelial cell	CATG00000017883.1	Up	yes
Corneal epithelial cell	AP000459.4	Up	no
Corneal epithelial cell	LINC01128	Up	yes
Corneal epithelial cell	RP11-640N20.6	Up	yes
Respiratory epithelial cell	CATG00000017883.1	Up	yes
Respiratory epithelial cell	AP000459.4	Up	no
Respiratory epithelial cell	RP3-414A15.10	Up	no
Respiratory epithelial cell	RP11-640N20.6	Up	yes
Myoblast	PTPRG-AS1	Up	no
Acinar cell	CATG00000017883.1	Up	yes
Kidney epithelial cell	CATG00000017883.1	Up	yes
Kidney epithelial cell	RP11-640N20.6	Up	yes
Fibroblast of lymphatic vessel	LINC00240	Up	yes
Fibroblast of lymphatic vessel	RP11-640N20.6	Up	yes
Fibroblast of lymphatic vessel	CATG00000079257.1	Up	yes
Urothelial cell	CATG00000017883.1	Up	yes
Urothelial cell	LINC01128	Up	yes
Urothelial cell	RP11-640N20.6	Up	yes
Keratinocyte	CATG00000017883.1	Up	yes
Keratinocyte	CATG00000095991.1	Up	yes
Keratinocyte	RP11-640N20.6	Up	yes
Tendon cell	POU5F1	Up	control
Skin fibroblast	POU5F1	Up	control
Sensory epithelial cell	CATG00000017883.1	Up	yes
Gingival epithelial cell	CATG00000017883.1	Up	yes
Gingival epithelial cell	RP11-640N20.6	Up	yes
Stromal cell	CATG00000017883.1	Up	yes
Stromal cell	CATG00000079257.1	Up	yes
Neuron	WAC-AS1	Up	no
Neuron	SIPA1L1-AS1	Up	no
Neuron	NUTM2B-AS1	Up	no
Neuron	CATG00000079257.1	Up	yes
Blood vessel endothelial cell	RP3-414A15.10	Up	no
Epithelial cell of esophagus	CATG00000017883.1	Up	yes
Epithelial cell of esophagus	RP3-414A15.10	Up	no
Melanocyte	AC007255.8	Up	no
Melanocyte	CATG00000079257.1	Up	yes
iPS	AC007255.8	Up	no
iPS	ZNF793-AS1	Up	no
iPS	MAP3K9-DT	Up	no
iPS	RP3-414A15.10	Up	no
iPS	LINC02595	Up	no
iPS	MTCO1P30	Up	no
ES	AC007255.8	Up	no
ES	CATG00000109338.1	Up	no
ES	ZNF793-AS1	Up	no
ES	SIPA1L1-AS1	Up	no
ES	MAP3K9-DT	Up	no
ES	RP3-414A15.10	Up	no
ES	MTCO1P30	Up	no
ES	CATG00000079257.1	Up	yes
T cell	RP11-640N20.6	Down	yes
T cell	POU5F1	Down	control
Bronchial smooth muscle cell	SBF2-AS1	Down	yes
Smooth muscle cell of the esophagus	TUG1	Down	yes
Hepatic stellate cell	TUG1	Down	yes
Hepatic stellate cell	RP11-432J24.5	Down	yes
Endothelial cell of hepatic sinusoid	TUG1	Down	yes
Neuronal stem cell	AP000459.4	Down	no
Hepatocyte	RP11-432J24.5	Down	yes
Neuron	RP11-111A21.1	Down	yes
Retinal pigment epithelial cell	CATG00000090305.1	Down	yes
Kidney epithelial cell	SPRY4-AS1	Down	no
Kidney epithelial cell	RP11-432J24.5	Down	yes
Cardiac myocyte	RP11-432J24.5	Down	yes
Tendon cell	CTD-2015H6.3	Down	no
Tendon cell	TUG1	Down	yes
Tendon cell	RP11-432J24.5	Down	yes
Intestinal epithelial cell	SBF2-AS1	Down	yes
Intestinal epithelial cell	CATG00000090305.1	Down	yes
Intestinal epithelial cell	RP11-148B6.2	Down	no
Myoblast	TUG1	Down	yes
Myoblast	RP11-148B6.2	Down	no
Fat cell	TUG1	Down	yes
Fat cell	RP11-148B6.2	Down	no
Keratocyte	TUG1	Down	yes
Epithelial cell of prostate	CATG00000090305.1	Down	yes
Hair follicle cell	TUG1	Down	yes
Fibroblast of periodontium	SPRY4-AS1	Down	no
Fibroblast of periodontium	RP11-148B6.2	Down	no
Fibroblast of periodontium	AP000459.4	Down	no
Skeletal muscle cell	RP11-148B6.2	Down	no
Skeletal muscle cell	AP000459.4	Down	no
Trabecular meshwork cell	TUG1	Down	yes
Trabecular meshwork cell	OIP5-AS1	Down	yes
Trabecular meshwork cell	RP11-432J24.5	Down	yes
Respiratory epithelial cell	SPRY4-AS1	Down	no
Enteric smooth muscle cell	TUG1	Down	yes
Enteric smooth muscle cell	RP11-432J24.5	Down	yes
Fibroblast of pulmonary artery	CATGR0000042263	Down	no
Fibroblast of tunica adventitia of artery	CATG00000070943.1	Down	no
Macrophage	CITF22-92A6.1	Down	no
Fibroblast of gingiva	TUG1	Down	yes
Fibroblast of gingiva	RP11-148B6.2	Down	no
Vascular associated smooth muscle cell	RP11-148B6.2	Down	no
Natural killer cell	CATGR0000042263	Down	no
Natural killer cell	RP11-148B6.2	Down	no
Natural killer cell	POU5F1	Down	control
Neutrophil	RP11-148B6.2	Down	no
Lymphocyte of B lineage	CATGR0000042263	Down	no
Lymphocyte of B lineage	RP11-148B6.2	Down	no
Uterine smooth muscle cell	RP11-148B6.2	Down	no
iPS	CATG00000090305.1	Down	yes
iPS	RP11-640N20.6	Down	yes
iPS	POU5F1	Down	control
Reticulocyte	CATG00000090305.1	Down	yes
Reticulocyte	AP000459.4	Down	no
ES	CATG00000090305.1	Down	yes
ES	RP11-640N20.6	Down	yes
ES	POU5F1	Down	control
Smooth muscle cell of prostate	TUG1	Down	yes
OCT4.siRNA_s10871	CATG00000090305.1	Down	yes
OCT4.siRNA_s10871	RP11-148B6.2	Down	no
OCT4.siRNA_s10871	APELA	Down	yes
OCT4.siRNA_s10871	POU5F1	Down	control
Osteoblast	TUG1	Down	yes

### Sheet: libraries.used.for.cell.types
F5 CAGE Lib ID	cell.type.ID	cell.type.terms	F5 Sample Type	F5 Sample Description
CNhs11976	CL:1000487	smooth muscle cell of prostate	primary_cell	Smooth Muscle Cells - Prostate, donor2
CNhs11920	CL:1000487	smooth muscle cell of prostate	primary_cell	Smooth Muscle Cells - Prostate, donor1
CNhs12092	CL:1000398	endothelial cell of hepatic sinusoid	primary_cell	Hepatic Sinusoidal Endothelial Cells, donor2
CNhs12075	CL:1000398	endothelial cell of hepatic sinusoid	primary_cell	Hepatic Sinusoidal Endothelial Cells, donor1
CNhs12011	CL:1000306	fibroblast of tunica adventitia of artery	primary_cell	Fibroblast - Aortic Adventitial, donor3
CNhs10874	CL:1000306	fibroblast of tunica adventitia of artery	primary_cell	Fibroblast - Aortic Adventitial, donor1
CNhs11903	CL:0002621	gingival epithelial cell	primary_cell	Gingival epithelial cells, donor3 (GEA15)
CNhs11896	CL:0002621	gingival epithelial cell	primary_cell	Gingival epithelial cells, donor2 (GEA14)
CNhs11061	CL:0002621	gingival epithelial cell	primary_cell	Gingival epithelial cells, donor1 (GEA11)
CNhs11914	CL:0002620	skin fibroblast	primary_cell	Fibroblast - skin normal, donor2
CNhs11913	CL:0002620	skin fibroblast	primary_cell	Fibroblast - skin dystrophia myotonica, donor3
CNhs11912	CL:0002620	skin fibroblast	primary_cell	Fibroblast - skin spinal muscular atrophy, donor3
CNhs11911	CL:0002620	skin fibroblast	primary_cell	Fibroblast - skin spinal muscular atrophy, donor2
CNhs11354	CL:0002620	skin fibroblast	primary_cell	Fibroblast - skin dystrophia myotonica, donor2
CNhs11353	CL:0002620	skin fibroblast	primary_cell	Fibroblast - skin dystrophia myotonica, donor1
CNhs11074	CL:0002620	skin fibroblast	primary_cell	Fibroblast - skin spinal muscular atrophy, donor1
CNhs11352	CL:0002620	skin fibroblast	primary_cell	Fibroblast - skin walker warburg, donor1
CNhs11351	CL:0002620	skin fibroblast	primary_cell	Fibroblast - skin normal, donor1
CNhs12059	CL:0002620	skin fibroblast	primary_cell	Fibroblast - Dermal, donor6
CNhs12055	CL:0002620	skin fibroblast	primary_cell	Fibroblast - Dermal, donor5
CNhs12052	CL:0002620	skin fibroblast	primary_cell	Fibroblast - Dermal, donor4
CNhs12028	CL:0002620	skin fibroblast	primary_cell	Fibroblast - Dermal, donor3
CNhs11379	CL:0002620	skin fibroblast	primary_cell	Fibroblast - Dermal, donor2
CNhs12499	CL:0002620	skin fibroblast	primary_cell	Fibroblast - Dermal, donor1
CNhs11927	CL:0002601	uterine smooth muscle cell	primary_cell	Smooth Muscle Cells - Uterine, donor3
CNhs12894	CL:0002600	smooth muscle cell of trachea	primary_cell	Smooth Muscle Cells - Tracheal, donor3
CNhs11329	CL:0002600	smooth muscle cell of trachea	primary_cell	Smooth Muscle Cells - Tracheal, donor1
CNhs11324	CL:0002599	smooth muscle cell of the esophagus	primary_cell	Smooth Muscle Cells - Esophageal, donor1
CNhs11328	CL:0002598	bronchial smooth muscle cell	primary_cell	Smooth Muscle Cells - Bronchial, donor1
CNhs12733	CL:0002586	retinal pigment epithelial cell	primary_cell	Retinal Pigment Epithelial Cells, donor3
CNhs11338	CL:0002586	retinal pigment epithelial cell	primary_cell	Retinal Pigment Epithelial Cells, donor1
CNhs10842	CL:0002586	retinal pigment epithelial cell	primary_cell	Retinal Pigment Epithelial Cells, donor0
CNhs12037	CL:0002577	placental epithelial cell	primary_cell	Placental Epithelial Cells, donor3
CNhs11386	CL:0002577	placental epithelial cell	primary_cell	Placental Epithelial Cells, donor2
CNhs11079	CL:0002577	placental epithelial cell	primary_cell	Placental Epithelial Cells, donor1
CNhs12596	CL:0002565	iris pigment epithelial cell	primary_cell	Iris Pigment Epithelial Cells, donor1
CNhs10875	CL:0002563	intestinal epithelial cell	primary_cell	Intestinal epithelial cells (polarized), donor1
CNhs12339	CL:0002559	hair follicle cell	primary_cell	Hair Follicle Outer Root Sheath Cells, donor1
CNhs12030	CL:0002559	hair follicle cell	primary_cell	Hair Follicle Dermal Papilla Cells, donor3
CNhs11979	CL:0002559	hair follicle cell	primary_cell	Hair Follicle Dermal Papilla Cells, donor2
CNhs12501	CL:0002559	hair follicle cell	primary_cell	Hair Follicle Dermal Papilla Cells, donor1
CNhs10878	CL:0002557	fibroblast of pulmonary artery	primary_cell	Fibroblast - Pulmonary Artery, donor1
CNhs11907	CL:0002556	fibroblast of periodontium	primary_cell	Fibroblast - Periodontal Ligament, donor3
CNhs11996	CL:0002556	fibroblast of periodontium	primary_cell	Fibroblast - Periodontal Ligament, donor6 (PLH3)
CNhs11962	CL:0002556	fibroblast of periodontium	primary_cell	Fibroblast - Periodontal Ligament, donor2
CNhs11953	CL:0002556	fibroblast of periodontium	primary_cell	Fibroblast - Periodontal Ligament, donor5 (PL30)
CNhs10867	CL:0002556	fibroblast of periodontium	primary_cell	Fibroblast - Periodontal Ligament, donor1
CNhs12493	CL:0002556	fibroblast of periodontium	primary_cell	Fibroblast - Periodontal Ligament, donor4 (PL29)
CNhs12118	CL:0002554	fibroblast of lymphatic vessel	primary_cell	Fibroblast - Lymphatic, donor3
CNhs11322	CL:0002554	fibroblast of lymphatic vessel	primary_cell	Fibroblast - Lymphatic, donor1
CNhs12006	CL:0002552	fibroblast of gingiva	primary_cell	Fibroblast - Gingival, donor3
CNhs11961	CL:0002552	fibroblast of gingiva	primary_cell	Fibroblast - Gingival, donor2
CNhs11952	CL:0002552	fibroblast of gingiva	primary_cell	Fibroblast - Gingival, donor5 (GFH3)
CNhs10866	CL:0002552	fibroblast of gingiva	primary_cell	Fibroblast - Gingival, donor1
CNhs10848	CL:0002552	fibroblast of gingiva	primary_cell	Fibroblast - Gingival, donor4 (GFH2)
CNhs11339	CL:0002550	fibroblast of the conjuctiva	primary_cell	Fibroblast - Conjunctival, donor1
CNhs12344	CL:0002549	fibroblast of choroid plexus	primary_cell	Fibroblast - Choroid Plexus, donor2
CNhs11319	CL:0002549	fibroblast of choroid plexus	primary_cell	Fibroblast - Choroid Plexus, donor1
CNhs12061	CL:0002548	cardiac fibroblast	primary_cell	Fibroblast - Cardiac, donor6
CNhs12057	CL:0002548	cardiac fibroblast	primary_cell	Fibroblast - Cardiac, donor5
CNhs11909	CL:0002548	cardiac fibroblast	primary_cell	Fibroblast - Cardiac, donor4
CNhs12027	CL:0002548	cardiac fibroblast	primary_cell	Fibroblast - Cardiac, donor3
CNhs11378	CL:0002548	cardiac fibroblast	primary_cell	Fibroblast - Cardiac, donor2
CNhs12498	CL:0002548	cardiac fibroblast	primary_cell	Fibroblast - Cardiac, donor1
CNhs12125	CL:0002536	amniotic epithelial cell	primary_cell	Amniotic Epithelial Cells, donor3
CNhs11341	CL:0002536	amniotic epithelial cell	primary_cell	Amniotic Epithelial Cells, donor1
CNhs13080	CL:0002518	kidney epithelial cell	primary_cell	Renal Glomerular Endothelial Cells, donor4
CNhs12121	CL:0002518	kidney epithelial cell	primary_cell	Renal Mesangial Cells, donor3
CNhs12732	CL:0002518	kidney epithelial cell	primary_cell	Renal Epithelial Cells, donor3
CNhs12120	CL:0002518	kidney epithelial cell	primary_cell	Renal Proximal Tubular Epithelial Cell, donor3
CNhs12624	CL:0002518	kidney epithelial cell	primary_cell	Renal Glomerular Endothelial Cells, donor3
CNhs12088	CL:0002518	kidney epithelial cell	primary_cell	Renal Epithelial Cells, donor2
CNhs12728	CL:0002518	kidney epithelial cell	primary_cell	Renal Cortical Epithelial Cells, donor2
CNhs12087	CL:0002518	kidney epithelial cell	primary_cell	Renal Proximal Tubular Epithelial Cell, donor2
CNhs12086	CL:0002518	kidney epithelial cell	primary_cell	Renal Glomerular Endothelial Cells, donor2
CNhs12348	CL:0002518	kidney epithelial cell	primary_cell	Smooth Muscle Cells - Bronchial, donor2
CNhs12084	CL:0002518	kidney epithelial cell	primary_cell	Alveolar Epithelial Cells, donor2
CNhs11333	CL:0002518	kidney epithelial cell	primary_cell	Renal Mesangial Cells, donor1
CNhs11332	CL:0002518	kidney epithelial cell	primary_cell	Renal Epithelial Cells, donor1
CNhs11331	CL:0002518	kidney epithelial cell	primary_cell	Renal Cortical Epithelial Cells, donor1
CNhs11330	CL:0002518	kidney epithelial cell	primary_cell	Renal Proximal Tubular Epithelial Cell, donor1
CNhs12074	CL:0002518	kidney epithelial cell	primary_cell	Renal Glomerular Endothelial Cells, donor1
CNhs12007	CL:0002504	enteric smooth muscle cell	primary_cell	Smooth Muscle Cells - Colonic, donor3
CNhs11963	CL:0002504	enteric smooth muscle cell	primary_cell	Smooth Muscle Cells - Colonic, donor2
CNhs10868	CL:0002504	enteric smooth muscle cell	primary_cell	Smooth Muscle Cells - Colonic, donor1
CNhs11325	CL:0002368	respiratory epithelial cell	primary_cell	Alveolar Epithelial Cells, donor1
CNhs12062	CL:0002368	respiratory epithelial cell	primary_cell	Bronchial Epithelial Cell, donor6
CNhs12058	CL:0002368	respiratory epithelial cell	primary_cell	Bronchial Epithelial Cell, donor5
CNhs12054	CL:0002368	respiratory epithelial cell	primary_cell	Bronchial Epithelial Cell, donor4
CNhs12051	CL:0002368	respiratory epithelial cell	primary_cell	Tracheal Epithelial Cells, donor3
CNhs12016	CL:0002368	respiratory epithelial cell	primary_cell	Small Airway Epithelial Cells, donor3
CNhs11993	CL:0002368	respiratory epithelial cell	primary_cell	Tracheal Epithelial Cells, donor2
CNhs11975	CL:0002368	respiratory epithelial cell	primary_cell	Small Airway Epithelial Cells, donor2
CNhs11092	CL:0002368	respiratory epithelial cell	primary_cell	Tracheal Epithelial Cells, donor1
CNhs10884	CL:0002368	respiratory epithelial cell	primary_cell	Small Airway Epithelial Cells, donor1
CNhs12124	CL:0002367	trabecular meshwork cell	primary_cell	Trabecular Meshwork Cells, donor3
CNhs11340	CL:0002367	trabecular meshwork cell	primary_cell	Trabecular Meshwork Cells, donor1
CNhs12095	CL:0002363	keratocyte	primary_cell	Keratocytes, donor2
CNhs11337	CL:0002363	keratocyte	primary_cell	Keratocytes, donor1
CNhs12065	CL:0002334	preadipocyte	primary_cell	Preadipocyte - perirenal, donor1
CNhs11065	CL:0002334	preadipocyte	primary_cell	Preadipocyte - omental, donor1
CNhs11052	CL:0002334	preadipocyte	primary_cell	Preadipocyte - breast, donor1
CNhs12039	CL:0002334	preadipocyte	primary_cell	Preadipocyte - visceral, donor3
CNhs12038	CL:0002334	preadipocyte	primary_cell	Preadipocyte - subcutaneous, donor3
CNhs12013	CL:0002334	preadipocyte	primary_cell	Preadipocyte - omental, donor3
CNhs11982	CL:0002334	preadipocyte	primary_cell	Preadipocyte - visceral, donor2
CNhs11981	CL:0002334	preadipocyte	primary_cell	Preadipocyte - subcutaneous, donor2
CNhs11902	CL:0002334	preadipocyte	primary_cell	Preadipocyte - omental, donor2
CNhs11971	CL:0002334	preadipocyte	primary_cell	Preadipocyte - breast, donor2
CNhs11082	CL:0002334	preadipocyte	primary_cell	Preadipocyte - visceral, donor1
CNhs12032	CL:0002327	mammary epithelial cell	primary_cell	Mammary Epithelial Cell, donor3
CNhs11382	CL:0002327	mammary epithelial cell	primary_cell	Mammary Epithelial Cell, donor2
CNhs11077	CL:0002327	mammary epithelial cell	primary_cell	Mammary Epithelial Cell, donor1
CNhs12347	CL:0002252	epithelial cell of esophagus	primary_cell	Hair Follicle Outer Root Sheath Cells, donor2
CNhs11323	CL:0002252	epithelial cell of esophagus	primary_cell	Esophageal Epithelial Cells, donor1
CNhs12014	CL:0002231	epithelial cell of prostate	primary_cell	Prostate Epithelial Cells, donor3
CNhs11972	CL:0002231	epithelial cell of prostate	primary_cell	Prostate Epithelial Cells, donor2
CNhs10882	CL:0002231	epithelial cell of prostate	primary_cell	Prostate Epithelial Cells (polarized), donor1
CNhs12572	CL:0002224	lens epithelial cell	primary_cell	Lens Epithelial Cells, donor3
CNhs12568	CL:0002224	lens epithelial cell	primary_cell	Lens Epithelial Cells, donor2
CNhs12342	CL:0002224	lens epithelial cell	primary_cell	Lens Epithelial Cells, donor1
CNhs13551	CL:0002166	epithelial cell of Malassez	primary_cell	Mallassez-derived cells, donor3
CNhs13550	CL:0002166	epithelial cell of Malassez	primary_cell	Mallassez-derived cells, donor2
CNhs11906	CL:0002138	endothelial cell of lymphatic vessel	primary_cell	Endothelial Cells - Lymphatic, donor3
CNhs11901	CL:0002138	endothelial cell of lymphatic vessel	primary_cell	Endothelial Cells - Lymphatic, donor2
CNhs10865	CL:0002138	endothelial cell of lymphatic vessel	primary_cell	Endothelial Cells - Lymphatic, donor1
CNhs12354	CL:0000945	lymphocyte of B lineage	primary_cell	CD19+ B Cells, donor3
CNhs12352	CL:0000945	lymphocyte of B lineage	primary_cell	CD19+ B Cells, donor2
CNhs12343	CL:0000945	lymphocyte of B lineage	primary_cell	CD19+ B Cells, donor1
CNhs11905	CL:0000775	neutrophil	primary_cell	Neutrophils, donor3
CNhs11959	CL:0000775	neutrophil	primary_cell	Neutrophils, donor2
CNhs10862	CL:0000775	neutrophil	primary_cell	Neutrophils, donor1
CNhs12575	CL:0000767	basophil	primary_cell	Basophils, donor3
CNhs12571	CL:0000746	cardiac myocyte	primary_cell	Cardiac Myocyte, donor3
CNhs12350	CL:0000746	cardiac myocyte	primary_cell	Cardiac Myocyte, donor2
CNhs12341	CL:0000746	cardiac myocyte	primary_cell	Cardiac Myocyte, donor1
CNhs12122	CL:0000731	urothelial cell	primary_cell	Urothelial Cells, donor3
CNhs12091	CL:0000731	urothelial cell	primary_cell	Urothelial Cells, donor2
CNhs11334	CL:0000731	urothelial cell	primary_cell	Urothelial Cells, donor1
CNhs10843	CL:0000731	urothelial cell	primary_cell	Urothelial cells, donor0
CNhs12079	CL:0000669	pericyte cell	primary_cell	Pericytes, donor2
CNhs11317	CL:0000669	pericyte cell	primary_cell	Pericytes, donor1
CNhs12093	CL:0000632	hepatic stellate cell	primary_cell	Hepatic Stellate Cells (lipocyte), donor2
CNhs11335	CL:0000632	hepatic stellate cell	primary_cell	Hepatic Stellate Cells (lipocyte), donor1
CNhs12001	CL:0000623	natural killer cell	primary_cell	Natural Killer Cells, donor3
CNhs11957	CL:0000623	natural killer cell	primary_cell	Natural Killer Cells, donor2
CNhs10859	CL:0000623	natural killer cell	primary_cell	Natural Killer Cells, donor1
CNhs12812	CL:0000622	acinar cell	primary_cell	salivary acinar cells, donor3
CNhs12811	CL:0000622	acinar cell	primary_cell	salivary acinar cells, donor2
CNhs12810	CL:0000622	acinar cell	primary_cell	salivary acinar cells, donor1
CNhs11951	CL:0000622	acinar cell	primary_cell	Sebocyte, donor2
CNhs10847	CL:0000622	acinar cell	primary_cell	Sebocyte, donor1
CNhs13549	CL:0000576	monocyte	primary_cell	CD14+CD16+ Monocytes, donor3
CNhs13548	CL:0000576	monocyte	primary_cell	CD14-CD16+ Monocytes, donor3
CNhs13540	CL:0000576	monocyte	primary_cell	CD14+CD16- Monocytes, donor3
CNhs13491	CL:0000576	monocyte	primary_cell	CD14+ monocytes - mock treated, donor3
CNhs13484	CL:0000576	monocyte	primary_cell	CD14+ monocytes - mock treated, donor2
CNhs13468	CL:0000576	monocyte	primary_cell	CD14+ monocytes - mock treated, donor1
CNhs13208	CL:0000576	monocyte	primary_cell	CD14+CD16+ Monocytes, donor2
CNhs13207	CL:0000576	monocyte	primary_cell	CD14-CD16+ Monocytes, donor2
CNhs13216	CL:0000576	monocyte	primary_cell	CD14+CD16- Monocytes, donor2
CNhs13541	CL:0000576	monocyte	primary_cell	CD14+CD16+ Monocytes, donor1
CNhs13224	CL:0000576	monocyte	primary_cell	CD14+CD16- Monocytes, donor1
CNhs11904	CL:0000576	monocyte	primary_cell	CD14+ monocyte derived endothelial progenitor cells, donor3
CNhs11997	CL:0000576	monocyte	primary_cell	CD14+ Monocytes, donor3
CNhs11897	CL:0000576	monocyte	primary_cell	CD14+ monocyte derived endothelial progenitor cells, donor2
CNhs11954	CL:0000576	monocyte	primary_cell	CD14+ Monocytes, donor2
CNhs10858	CL:0000576	monocyte	primary_cell	CD14+ monocyte derived endothelial progenitor cells, donor1
CNhs10852	CL:0000576	monocyte	primary_cell	CD14+ Monocytes, donor1
CNhs12123	CL:0000575	corneal epithelial cell	primary_cell	Corneal Epithelial Cells, donor3
CNhs11336	CL:0000575	corneal epithelial cell	primary_cell	Corneal Epithelial Cells, donor1
CNhs13553	CL:0000558	reticulocyte	primary_cell	CD34 cells differentiated to erythrocyte lineage, biol_ rep2
CNhs13552	CL:0000558	reticulocyte	primary_cell	CD34 cells differentiated to erythrocyte lineage, biol_ rep1
CNhs13815	CL:0000540	neuron	primary_cell	Neurons, donor3
CNhs12726	CL:0000540	neuron	primary_cell	Neurons, donor2
CNhs12338	CL:0000540	neuron	primary_cell	Neurons, donor1
CNhs12731	CL:0000499	stromal cell	primary_cell	Meningeal Cells, donor3
CNhs12080	CL:0000499	stromal cell	primary_cell	Meningeal Cells, donor2
CNhs11320	CL:0000499	stromal cell	primary_cell	Meningeal Cells, donor1
CNhs12050	CL:0000499	stromal cell	primary_cell	Synoviocyte, donor3
CNhs12015	CL:0000499	stromal cell	primary_cell	Prostate Stromal Cells, donor3
CNhs11992	CL:0000499	stromal cell	primary_cell	Synoviocyte, donor2
CNhs11973	CL:0000499	stromal cell	primary_cell	Prostate Stromal Cells, donor2
CNhs10883	CL:0000499	stromal cell	primary_cell	Prostate Stromal Cells, donor1
CNhs10877	CL:0000499	stromal cell	primary_cell	Pancreatic stromal cells, donor1
CNhs13480	CL:0000451	dendritic cell	primary_cell	immature langerhans cells, donor2
CNhs13537	CL:0000451	dendritic cell	primary_cell	immature langerhans cells, donor1
CNhs13547	CL:0000451	dendritic cell	primary_cell	migratory langerhans cells, donor3
CNhs13536	CL:0000451	dendritic cell	primary_cell	migratory langerhans cells, donor2
CNhs13535	CL:0000451	dendritic cell	primary_cell	migratory langerhans cells, donor1
CNhs12000	CL:0000451	dendritic cell	primary_cell	Dendritic Cells - monocyte immature derived, donor3
CNhs10857	CL:0000451	dendritic cell	primary_cell	Dendritic Cells - plasmacytoid, donor1
CNhs10855	CL:0000451	dendritic cell	primary_cell	Dendritic Cells - monocyte immature derived, donor1, tech_rep1
CNhs11062	CL:0000451	dendritic cell	primary_cell	Dendritic Cells - monocyte immature derived, donor1, tech_rep2
CNhs12641	CL:0000388	tendon cell	primary_cell	tenocyte, donor3
CNhs12640	CL:0000388	tendon cell	primary_cell	tenocyte, donor2
CNhs12639	CL:0000388	tendon cell	primary_cell	tenocyte, donor1
CNhs12569	CL:0000359	vascular associated smooth muscle cell	primary_cell	Smooth Muscle Cells - Umbilical Vein, donor2
CNhs12597	CL:0000359	vascular associated smooth muscle cell	primary_cell	Smooth Muscle Cells - Umbilical Vein, donor1
CNhs12049	CL:0000359	vascular associated smooth muscle cell	primary_cell	Smooth Muscle Cells - Umbilical Artery, donor3
CNhs12048	CL:0000359	vascular associated smooth muscle cell	primary_cell	Smooth Muscle Cells - Subclavian Artery, donor3
CNhs12046	CL:0000359	vascular associated smooth muscle cell	primary_cell	Smooth Muscle Cells - Internal Thoracic Artery, donor3
CNhs12045	CL:0000359	vascular associated smooth muscle cell	primary_cell	Smooth Muscle Cells - Coronary Artery, donor3
CNhs12044	CL:0000359	vascular associated smooth muscle cell	primary_cell	Smooth Muscle Cells - Carotid, donor3
CNhs12043	CL:0000359	vascular associated smooth muscle cell	primary_cell	Smooth Muscle Cells - Brachiocephalic, donor3
CNhs11309	CL:0000359	vascular associated smooth muscle cell	primary_cell	Smooth Muscle Cells - Aortic, donor3
CNhs12004	CL:0000359	vascular associated smooth muscle cell	primary_cell	Smooth Muscle Cells - Brain Vascular, donor3
CNhs11991	CL:0000359	vascular associated smooth muscle cell	primary_cell	Smooth Muscle Cells - Umbilical Artery, donor2
CNhs11990	CL:0000359	vascular associated smooth muscle cell	primary_cell	Smooth Muscle Cells - Subclavian Artery, donor2
CNhs11989	CL:0000359	vascular associated smooth muscle cell	primary_cell	Smooth Muscle Cells - Pulmonary Artery, donor2
CNhs11988	CL:0000359	vascular associated smooth muscle cell	primary_cell	Smooth Muscle Cells - Internal Thoracic Artery, donor2
CNhs11987	CL:0000359	vascular associated smooth muscle cell	primary_cell	Smooth Muscle Cells - Coronary Artery, donor2
CNhs11305	CL:0000359	vascular associated smooth muscle cell	primary_cell	Smooth Muscle Cells - Aortic, donor2
CNhs11900	CL:0000359	vascular associated smooth muscle cell	primary_cell	Smooth Muscle Cells - Brain Vascular, donor2
CNhs11091	CL:0000359	vascular associated smooth muscle cell	primary_cell	Smooth Muscle Cells - Umbilical Artery, donor1
CNhs11090	CL:0000359	vascular associated smooth muscle cell	primary_cell	Smooth Muscle Cells - Subclavian Artery, donor1
CNhs11088	CL:0000359	vascular associated smooth muscle cell	primary_cell	Smooth Muscle Cells - Coronary Artery, donor1
CNhs11087	CL:0000359	vascular associated smooth muscle cell	primary_cell	Smooth Muscle Cells - Carotid, donor1
CNhs11086	CL:0000359	vascular associated smooth muscle cell	primary_cell	Smooth Muscle Cells - Brachiocephalic, donor1
CNhs11085	CL:0000359	vascular associated smooth muscle cell	primary_cell	Smooth Muscle Cells - Aortic, donor1
CNhs10863	CL:0000359	vascular associated smooth muscle cell	primary_cell	Smooth Muscle Cells - Brain Vascular, donor1
CNhs10839	CL:0000359	vascular associated smooth muscle cell	primary_cell	Smooth Muscle Cells - Umbilical artery, donor0
CNhs10838	CL:0000359	vascular associated smooth muscle cell	primary_cell	Smooth Muscle Cells - Aortic, donor0
CNhs12031	CL:0000312	keratinocyte	primary_cell	Keratinocyte - epidermal, donor3
CNhs11381	CL:0000312	keratinocyte	primary_cell	Keratinocyte - epidermal, donor2
CNhs11064	CL:0000312	keratinocyte	primary_cell	Keratinocyte - epidermal, donor1
CNhs10879	CL:0000312	keratinocyte	primary_cell	Keratinocyte - oral, donor1
CNhs12003	CL:0000235	macrophage	primary_cell	Macrophage - monocyte derived, donor3
CNhs11899	CL:0000235	macrophage	primary_cell	Macrophage - monocyte derived, donor2
CNhs10861	CL:0000235	macrophage	primary_cell	Macrophage - monocyte derived, donor1
CNhs12060	CL:0000188	skeletal muscle cell	primary_cell	Skeletal Muscle Cells, donor6
CNhs12056	CL:0000188	skeletal muscle cell	primary_cell	Skeletal Muscle Cells, donor5
CNhs12053	CL:0000188	skeletal muscle cell	primary_cell	Skeletal Muscle Cells, donor4
CNhs12008	CL:0000188	skeletal muscle cell	primary_cell	Skeletal Muscle Satellite Cells, donor3
CNhs11964	CL:0000188	skeletal muscle cell	primary_cell	Skeletal Muscle Satellite Cells, donor2
CNhs11084	CL:0000188	skeletal muscle cell	primary_cell	Skeletal muscle cells differentiated into Myotubes - multinucleated, donor1
CNhs11083	CL:0000188	skeletal muscle cell	primary_cell	Skeletal Muscle Cells, donor1
CNhs10869	CL:0000188	skeletal muscle cell	primary_cell	Skeletal Muscle Satellite Cells, donor1
CNhs12626	CL:0000182	hepatocyte	primary_cell	Hepatocyte, donor3
CNhs12349	CL:0000182	hepatocyte	primary_cell	Hepatocyte, donor2
CNhs12340	CL:0000182	hepatocyte	primary_cell	Hepatocyte, donor1
CNhs12570	CL:0000148	melanocyte	primary_cell	Melanocyte - dark, donor3
CNhs12033	CL:0000148	melanocyte	primary_cell	Melanocyte - light, donor3
CNhs11383	CL:0000148	melanocyte	primary_cell	Melanocyte - light, donor2
CNhs11303	CL:0000148	melanocyte	primary_cell	Melanocyte - light, donor1
CNhs12021	CL:0000138	chondrocyte	primary_cell	Chondrocyte - re diff, donor3
CNhs12020	CL:0000138	chondrocyte	primary_cell	Chondrocyte - de diff, donor3
CNhs11373	CL:0000138	chondrocyte	primary_cell	Chondrocyte - re diff, donor2
CNhs11372	CL:0000138	chondrocyte	primary_cell	Chondrocyte - de diff, donor2
CNhs11923	CL:0000138	chondrocyte	primary_cell	Chondrocyte - de diff, donor1
CNhs12069	CL:0000136	fat cell	primary_cell	Adipocyte - perirenal, donor1
CNhs12068	CL:0000136	fat cell	primary_cell	Adipocyte - omental, donor3
CNhs12067	CL:0000136	fat cell	primary_cell	Adipocyte - omental, donor2
CNhs11054	CL:0000136	fat cell	primary_cell	Adipocyte - omental, donor1
CNhs12017	CL:0000136	fat cell	primary_cell	Adipocyte - subcutaneous, donor3
CNhs11051	CL:0000136	fat cell	primary_cell	Adipocyte - breast, donor1
CNhs11371	CL:0000136	fat cell	primary_cell	Adipocyte - subcutaneous, donor2
CNhs12494	CL:0000136	fat cell	primary_cell	Adipocyte - subcutaneous, donor1
CNhs12380	CL:0000134	mesenchymal cell	primary_cell	chorionic membrane cells, donor3
CNhs12506	CL:0000134	mesenchymal cell	primary_cell	chorionic membrane cells, donor2
CNhs12504	CL:0000134	mesenchymal cell	primary_cell	chorionic membrane cells, donor1
CNhs12379	CL:0000134	mesenchymal cell	primary_cell	amniotic membrane cells, donor3
CNhs12503	CL:0000134	mesenchymal cell	primary_cell	amniotic membrane cells, donor2
CNhs12502	CL:0000134	mesenchymal cell	primary_cell	amniotic membrane cells, donor1
CNhs13098	CL:0000134	mesenchymal cell	primary_cell	mesenchymal precursor cell - bone marrow, donor3
CNhs12371	CL:0000134	mesenchymal cell	primary_cell	mesenchymal precursor cell - cardiac, donor4
CNhs12370	CL:0000134	mesenchymal cell	primary_cell	mesenchymal precursor cell - cardiac, donor3
CNhs12369	CL:0000134	mesenchymal cell	primary_cell	mesenchymal precursor cell - cardiac, donor2
CNhs12368	CL:0000134	mesenchymal cell	primary_cell	mesenchymal precursor cell - cardiac, donor1
CNhs12367	CL:0000134	mesenchymal cell	primary_cell	mesenchymal precursor cell - bone marrow, donor2
CNhs12366	CL:0000134	mesenchymal cell	primary_cell	mesenchymal precursor cell - bone marrow, donor1
CNhs12365	CL:0000134	mesenchymal cell	primary_cell	mesenchymal precursor cell - adipose, donor3
CNhs12364	CL:0000134	mesenchymal cell	primary_cell	mesenchymal precursor cell - adipose, donor2
CNhs12363	CL:0000134	mesenchymal cell	primary_cell	mesenchymal precursor cell - adipose, donor1
CNhs12127	CL:0000134	mesenchymal cell	primary_cell	Mesenchymal Stem Cells - umbilical, donor3
CNhs12922	CL:0000134	mesenchymal cell	primary_cell	Mesenchymal Stem Cells - adipose, donor3
CNhs12126	CL:0000134	mesenchymal cell	primary_cell	Mesenchymal Stem Cells - bone marrow, donor3
CNhs12105	CL:0000134	mesenchymal cell	primary_cell	Multipotent Cord Blood Unrestricted Somatic Stem Cells, donor2
CNhs12104	CL:0000134	mesenchymal cell	primary_cell	Mesenchymal Stem Cells - amniotic membrane, donor2
CNhs12730	CL:0000134	mesenchymal cell	primary_cell	Mesenchymal Stem Cells - hepatic, donor2
CNhs12100	CL:0000134	mesenchymal cell	primary_cell	Mesenchymal Stem Cells - bone marrow, donor2
CNhs11350	CL:0000134	mesenchymal cell	primary_cell	Multipotent Cord Blood Unrestricted Somatic Stem Cells, donor1
CNhs11057	CL:0000134	mesenchymal cell	primary_cell	Mesenchymal Stem Cells - Wharton's Jelly, donor1
CNhs11349	CL:0000134	mesenchymal cell	primary_cell	Mesenchymal Stem Cells - amniotic membrane, donor1
CNhs11347	CL:0000134	mesenchymal cell	primary_cell	Mesenchymal Stem Cells - umbilical, donor1
CNhs11345	CL:0000134	mesenchymal cell	primary_cell	Mesenchymal Stem Cells - adipose, donor1
CNhs11344	CL:0000134	mesenchymal cell	primary_cell	Mesenchymal Stem Cells - bone marrow, donor1
CNhs10845	CL:0000134	mesenchymal cell	primary_cell	Mesenchymal stem cells - hepatic, donor0
CNhs10844	CL:0000134	mesenchymal cell	primary_cell	Mesenchymal stem cells - adipose, donor0
CNhs12492	CL:0000134	mesenchymal cell	primary_cell	Mesenchymal stem cells - umbilical, donor0
CNhs12117	CL:0000127	astrocyte	primary_cell	Astrocyte - cerebellum, donor3
CNhs12081	CL:0000127	astrocyte	primary_cell	Astrocyte - cerebellum, donor2
CNhs11321	CL:0000127	astrocyte	primary_cell	Astrocyte - cerebellum, donor1
CNhs12005	CL:0000127	astrocyte	primary_cell	Astrocyte - cerebral cortex, donor3
CNhs11960	CL:0000127	astrocyte	primary_cell	Astrocyte - cerebral cortex, donor2
CNhs10864	CL:0000127	astrocyte	primary_cell	Astrocyte - cerebral cortex, donor1
CNhs12574	CL:0000098	sensory epithelial cell	primary_cell	nasal epithelial cells, donor2
CNhs12589	CL:0000098	sensory epithelial cell	primary_cell	nasal epithelial cells, donor1, tech_rep1
CNhs13819	CL:0000098	sensory epithelial cell	primary_cell	Olfactory epithelial cells, donor4
CNhs13818	CL:0000098	sensory epithelial cell	primary_cell	Olfactory epithelial cells, donor3
CNhs13817	CL:0000098	sensory epithelial cell	primary_cell	Olfactory epithelial cells, donor2
CNhs13816	CL:0000098	sensory epithelial cell	primary_cell	Olfactory epithelial cells, donor1
CNhs12592	CL:0000097	mast cell	primary_cell	Mast cell, donor4
CNhs12593	CL:0000097	mast cell	primary_cell	Mast cell, donor3
CNhs12594	CL:0000097	mast cell	primary_cell	Mast cell, donor2
CNhs12566	CL:0000097	mast cell	primary_cell	Mast cell, donor1
CNhs11073	CL:0000097	mast cell	primary_cell	Mast cell - stimulated, donor1
CNhs13812	CL:0000084	T cell	primary_cell	CD4+CD25+CD45RA- memory regulatory T cells expanded, donor3
CNhs13814	CL:0000084	T cell	primary_cell	CD4+CD25-CD45RA+ naive conventional T cells expanded, donor3
CNhs13811	CL:0000084	T cell	primary_cell	CD4+CD25+CD45RA- memory regulatory T cells expanded, donor2
CNhs13813	CL:0000084	T cell	primary_cell	CD4+CD25-CD45RA+ naive conventional T cells expanded, donor2
CNhs13539	CL:0000084	T cell	primary_cell	CD4+CD25-CD45RA- memory conventional T cells, donor3
CNhs13538	CL:0000084	T cell	primary_cell	CD4+CD25+CD45RA- memory regulatory T cells, donor3
CNhs13513	CL:0000084	T cell	primary_cell	CD4+CD25+CD45RA+ naive regulatory T cells, donor3
CNhs13512	CL:0000084	T cell	primary_cell	CD4+CD25-CD45RA+ naive conventional T cells, donor3
CNhs13206	CL:0000084	T cell	primary_cell	CD4+CD25+CD45RA- memory regulatory T cells, donor2
CNhs13205	CL:0000084	T cell	primary_cell	CD4+CD25-CD45RA+ naive conventional T cells, donor2
CNhs13204	CL:0000084	T cell	primary_cell	CD4+CD25+CD45RA- memory regulatory T cells expanded, donor1
CNhs13203	CL:0000084	T cell	primary_cell	CD4+CD25+CD45RA+ naive regulatory T cells expanded, donor1
CNhs13215	CL:0000084	T cell	primary_cell	CD4+CD25-CD45RA- memory conventional T cells expanded, donor1
CNhs13202	CL:0000084	T cell	primary_cell	CD4+CD25-CD45RA+ naive conventional T cells expanded, donor1
CNhs13223	CL:0000084	T cell	primary_cell	CD4+CD25-CD45RA+ naive conventional T cells, donor1
CNhs13195	CL:0000084	T cell	primary_cell	CD4+CD25+CD45RA- memory regulatory T cells, donor1
CNhs11999	CL:0000084	T cell	primary_cell	CD8+ T Cells, donor3
CNhs11998	CL:0000084	T cell	primary_cell	CD4+ T Cells, donor3
CNhs11956	CL:0000084	T cell	primary_cell	CD8+ T Cells, donor2
CNhs11955	CL:0000084	T cell	primary_cell	CD4+ T Cells, donor2
CNhs10854	CL:0000084	T cell	primary_cell	CD8+ T Cells, donor1
CNhs10853	CL:0000084	T cell	primary_cell	CD4+ T Cells, donor1
CNhs12012	CL:0000077	mesothelial cell	primary_cell	Mesothelial Cells, donor3
CNhs10851	CL:0000077	mesothelial cell	primary_cell	Sertoli Cells, donor1
CNhs10850	CL:0000077	mesothelial cell	primary_cell	Mesothelial Cells, donor1
CNhs12026	CL:0000071	blood vessel endothelial cell	primary_cell	Endothelial Cells - Vein, donor3
CNhs12024	CL:0000071	blood vessel endothelial cell	primary_cell	Endothelial Cells - Microvascular, donor3
CNhs12023	CL:0000071	blood vessel endothelial cell	primary_cell	Endothelial Cells - Artery, donor3
CNhs12022	CL:0000071	blood vessel endothelial cell	primary_cell	Endothelial Cells - Aortic, donor3
CNhs12010	CL:0000071	blood vessel endothelial cell	primary_cell	Endothelial Cells - Umbilical vein, donor3
CNhs11377	CL:0000071	blood vessel endothelial cell	primary_cell	Endothelial Cells - Vein, donor2
CNhs11978	CL:0000071	blood vessel endothelial cell	primary_cell	Endothelial Cells - Thoracic, donor2
CNhs11376	CL:0000071	blood vessel endothelial cell	primary_cell	Endothelial Cells - Microvascular, donor2
CNhs11977	CL:0000071	blood vessel endothelial cell	primary_cell	Endothelial Cells - Artery, donor2
CNhs11375	CL:0000071	blood vessel endothelial cell	primary_cell	Endothelial Cells - Aortic, donor2
CNhs11967	CL:0000071	blood vessel endothelial cell	primary_cell	Endothelial Cells - Umbilical vein, donor2
CNhs12497	CL:0000071	blood vessel endothelial cell	primary_cell	Endothelial Cells - Vein, donor1
CNhs11926	CL:0000071	blood vessel endothelial cell	primary_cell	Endothelial Cells - Thoracic, donor1
CNhs11925	CL:0000071	blood vessel endothelial cell	primary_cell	Endothelial Cells - Microvascular, donor1
CNhs12496	CL:0000071	blood vessel endothelial cell	primary_cell	Endothelial Cells - Artery, donor1
CNhs12495	CL:0000071	blood vessel endothelial cell	primary_cell	Endothelial Cells - Aortic, donor1
CNhs10872	CL:0000071	blood vessel endothelial cell	primary_cell	Endothelial Cells - Umbilical vein, donor1
CNhs10837	CL:0000071	blood vessel endothelial cell	primary_cell	Endothelial Cells - Aortic, donor0
CNhs12009	CL:0000067	ciliated epithelial cell	primary_cell	Ciliary Epithelial Cells, donor3
CNhs11966	CL:0000067	ciliated epithelial cell	primary_cell	Ciliary Epithelial Cells, donor2
CNhs10871	CL:0000067	ciliated epithelial cell	primary_cell	Ciliary Epithelial Cells, donor1
CNhs12036	CL:0000062	osteoblast	primary_cell	Osteoblast, donor3
CNhs12035	CL:0000062	osteoblast	primary_cell	Osteoblast - differentiated, donor3
CNhs11385	CL:0000062	osteoblast	primary_cell	Osteoblast, donor2
CNhs11980	CL:0000062	osteoblast	primary_cell	Osteoblast - differentiated, donor2
CNhs11311	CL:0000062	osteoblast	primary_cell	Osteoblast - differentiated, donor1
CNhs11908	CL:0000056	myoblast	primary_cell	Myoblast, donor3
CNhs11965	CL:0000056	myoblast	primary_cell	Myoblast, donor2
CNhs10870	CL:0000056	myoblast	primary_cell	Myoblast, donor1
CNhs11384	CL:0000047	neuronal stem cell	primary_cell	Neural stem cells, donor2
CNhs11063	CL:0000047	neuronal stem cell	primary_cell	Neural stem cells, donor1
CNhs13964	__na	ES	timecourse	H1 embryonic stem cells differentiation to CD34+ HSC, day00, biol_rep3
CNhs14068	__na	ES	timecourse	H1 embryonic stem cells differentiation to CD34+ HSC, day00, biol_rep2
CNhs14067	__na	ES	timecourse	H1 embryonic stem cells differentiation to CD34+ HSC, day00, biol_rep1
CNhs13738	__na	ES	timecourse	HES3-GFP Embryonic Stem cells, cardiomyocytic induction, day00, biol_rep3 (UH-3)
CNhs13695	__na	ES	timecourse	HES3-GFP Embryonic Stem cells, cardiomyocytic induction, day00, biol_rep2 (UH-2)
CNhs13694	__na	ES	timecourse	HES3-GFP Embryonic Stem cells, cardiomyocytic induction, day00, biol_rep1 (UH-1)
CNhs12837	__na	ES	timecourse	H9 Embryonic Stem cells, biol_rep3 (H9ES-3)
CNhs12824	__na	ES	timecourse	H9 Embryonic Stem cells, biol_rep2 (H9ES-2)
CNhs11917	__na	ES	timecourse	H9 Embryonic Stem cells, biol_rep1 (H9ES-1)
CNhs14216	__na	iPSC	timecourse	hIPS, biol_rep3
CNhs14215	__na	iPSC	timecourse	hIPS, biol_rep2
CNhs14214	__na	iPSC	timecourse	hIPS, biol_rep1
CNhs14056	__na	iPSC	timecourse	iPS differentiation to neuron, down-syndrome donor C11-CCL54, day00, rep3
CNhs13843	__na	iPSC	timecourse	iPS differentiation to neuron, down-syndrome donor C11-CCL54, day00, rep2
CNhs13830	__na	iPSC	timecourse	iPS differentiation to neuron, down-syndrome donor C11-CCL54, day00, rep1
CNhs14052	__na	iPSC	timecourse	iPS differentiation to neuron, control donor C32-CRL1502, day00, rep3
CNhs13839	__na	iPSC	timecourse	iPS differentiation to neuron, control donor C32-CRL1502, day00, rep2
CNhs13826	__na	iPSC	timecourse	iPS differentiation to neuron, control donor C32-CRL1502, day00, rep1
CNhs14049	__na	iPSC	timecourse	iPS differentiation to neuron, control donor C11-CRL2429, day00, rep3
CNhs13822	__na	iPSC	timecourse	iPS differentiation to neuron, control donor C11-CRL2429, day00, rep2
CNhs14045	__na	iPSC	timecourse	iPS differentiation to neuron, control donor C11-CRL2429, day00, rep1
